# Computational search of hybrid human/ SARS-CoV-2 dsRNA reveals unique viral sequences that diverge from those of other coronavirus strains

**DOI:** 10.1101/2020.04.08.031856

**Authors:** Claude Pasquier, Alain Robichon

## Abstract

The role of the RNAi/Dicer/Ago system to degrade RNA viruses has been elusive in mammals, which prompted authors to think that interferon (IFN) synthesis is essential in this clade relegating the RNAi defense strategy against viral infection as accessory function. We explore the theoretical possibilities that RNAi triggered by SARS-CoV-2 might degrade some host transcripts in the opposite direction although this hypothesis seems counter intuitive. SARS-CoV-2 genome was therefore computational searched for exact intra pairing within the viral RNA and also hybrid exact pairing with human transcriptome over a minimum 20 bases length. Minimal segments of 20 bases length of SARS-CoV-2 RNA were found based on the theoretical matching with existing complementary strands in the human host transcriptome. Few human genes potentially annealing with SARS-CoV-2 RNA, among them mitochondrial deubiquitinase USP30, a subunit of ubiquitin protein ligase complex FBXO21 along with two long coding RNAs were retrieved. The hypothesis that viral originated RNAi might mediate degradation of messengers of the host transcriptome was corroborated by clinical observation and phylogenetic comparative analysis indicating a strong specificity of these hybrid pairing sequences for both SARS-CoV-2 and human genomes.
