## Supplemental Table S1 for "Computational search of hybrid human/ SARS-CoV-2 dsRNA reveals unique viral sequences that diverge from those of other coronavirus strains"

### Sheet: SARS-CoV-2
Source virus	Source pos	ORF	human target	target pos	len	sequence	Human transcript name	gene name
NC_045512.2	3778	ORF1ab	NM_001329126.2	2163	20	AGACAGCTAAGTAGACATTT	Homo sapiens DnaJ heat shock protein family (Hsp40) member C13 (DNAJC13), transcript variant 1, mRNA	DNAJC13
NC_045512.2	3778	ORF1ab	NM_015268.4	2163	20	AGACAGCTAAGTAGACATTT	Homo sapiens DnaJ heat shock protein family (Hsp40) member C13 (DNAJC13), transcript variant 2, mRNA	DNAJC13
NC_045512.2	3778	ORF1ab	XM_017006036.1	413	20	AGACAGCTAAGTAGACATTT	PREDICTED: Homo sapiens DnaJ heat shock protein family (Hsp40) member C13 (DNAJC13), transcript variant X1, mRNA	DNAJC13
NC_045512.2	4395	ORF1ab	NM_019040.5	5725	20	TTCTGCATGTGCAAGCATTT	Homo sapiens elongator acetyltransferase complex subunit 4 (ELP4), transcript variant 1, mRNA	ELP4
NC_045512.2	4395	ORF1ab	NM_001288725.2	5867	20	TTCTGCATGTGCAAGCATTT	Homo sapiens elongator acetyltransferase complex subunit 4 (ELP4), transcript variant 2, mRNA	ELP4
NC_045512.2	4395	ORF1ab	NM_001288726.2	6153	20	TTCTGCATGTGCAAGCATTT	Homo sapiens elongator acetyltransferase complex subunit 4 (ELP4), transcript variant 3 ; mRNA	ELP4
NC_045512.2	7803	ORF1ab	NM_015002.3	2986	20	AGAGAGAGAATGTCTTTCAT	Homo sapiens F-box protein 21 (FBXO21), transcript variant 2, mRNA	FBXO21
NC_045512.2	7803	ORF1ab	NM_033624.3	3007	20	AGAGAGAGAATGTCTTTCAT	Homo sapiens F-box protein 21 (FBXO21), transcript variant 1, mRNA	FBXO21
NC_045512.2	7803	ORF1ab	XM_017019037.2	2828	20	AGAGAGAGAATGTCTTTCAT	PREDICTED: Homo sapiens F-box protein 21 (FBXO21), transcript variant X1, mRNA	FBXO21
NC_045512.2	7803	ORF1ab	XM_017019039.2	2627	20	AGAGAGAGAATGTCTTTCAT	PREDICTED: Homo sapiens F-box protein 21 (FBXO21), transcript variant X3, mRNA	FBXO21
NC_045512.2	7803	ORF1ab	XM_017019038.2	2807	20	AGAGAGAGAATGTCTTTCAT	PREDICTED: Homo sapiens F-box protein 21 (FBXO21), transcript variant X2, mRNA	FBXO21
NC_045512.2	10971	ORF1ab	XR_001741867.1	2012	20	TGTTCTTTTCACTGCACTTT	PREDICTED: Homo sapiens uncharacterized LOC105377468 (LOC105377468), transcript variant X1, ncRNA	LOC105377468
NC_045512.2	11755	ORF1ab	NM_001346143.2	8298	20	CATCTATGCTATTCTTGGGT	Homo sapiens fibronectin leucine rich transmembrane protein 2 (FLRT2), transcript variant 1, mRNA	FLRT2
NC_045512.2	11755	ORF1ab	NM_001346144.2	8066	20	CATCTATGCTATTCTTGGGT	Homo sapiens fibronectin leucine rich transmembrane protein 2 (FLRT2), transcript variant 2, mRNA	FLRT2
NC_045512.2	11755	ORF1ab	NM_001346146.2	7789	20	CATCTATGCTATTCTTGGGT	Homo sapiens fibronectin leucine rich transmembrane protein 2 (FLRT2), transcript variant 5, mRNA	FLRT2
NC_045512.2	11755	ORF1ab	NM_013231.6	8044	20	CATCTATGCTATTCTTGGGT	Homo sapiens fibronectin leucine rich transmembrane protein 2 (FLRT2), transcript variant 3, mRNA	FLRT2
NC_045512.2	16896	ORF1ab	NM_020718.3	6916	20	GCACAAAATAATCACCAACA	Homo sapiens ubiquitin specific peptidase 31 (USP31), mRNA	USP31
NC_045512.2	16896	ORF1ab	XM_017023496.2	6827	20	GCACAAAATAATCACCAACA	PREDICTED: Homo sapiens ubiquitin specific peptidase 31 (USP31), transcript variant X1, mRNA	USP31
NC_045512.2	16896	ORF1ab	XM_017023497.2	8443	20	GCACAAAATAATCACCAACA	PREDICTED: Homo sapiens ubiquitin specific peptidase 31 (USP31), transcript variant X2, mRNA	USP31
NC_045512.2	16896	ORF1ab	XM_017023498.2	6229	20	GCACAAAATAATCACCAACA	PREDICTED: Homo sapiens ubiquitin specific peptidase 31 (USP31), transcript variant X3, mRNA	USP31
NC_045512.2	16896	ORF1ab	XM_017023499.2	6033	20	GCACAAAATAATCACCAACA	PREDICTED: Homo sapiens ubiquitin specific peptidase 31 (USP31), transcript variant X4, mRNA	USP31
NC_045512.2	21820	S	XR_001754592.1	775	22	AGCAAAATAAACACCATCATTA	PREDICTED: Homo sapiens uncharacterized LOC105372614 (LOC105372614), transcript variant X2, ncRNA	LOC105372614
NC_045512.2	21820	S	XR_936714.2	825	22	AGCAAAATAAACACCATCATTA	PREDICTED: Homo sapiens uncharacterized LOC105372614 (LOC105372614), transcript variant X1, ncRNA	LOC105372614
NC_045512.2	23034	S	NM_005815.5	605	20	GAAACCATATGATTGTAAAG	Homo sapiens zinc finger protein 443 (ZNF443), mRNA	ZNF443
NC_045512.2	25698	ORF3a	NM_001301175.1	3793	20	AAAGATAGAGAAAAGGGGCT	Homo sapiens ubiquitin specific peptidase 30 (USP30), transcript variant 2, mRNA	USP30
NC_045512.2	25698	ORF3a	XM_005253962.3	3402	20	AAAGATAGAGAAAAGGGGCT	PREDICTED: Homo sapiens ubiquitin specific peptidase 30 (USP30), transcript variant X7, mRNA	USP30
NC_045512.2	25698	ORF3a	XM_005253965.4	3230	20	AAAGATAGAGAAAAGGGGCT	PREDICTED: Homo sapiens ubiquitin specific peptidase 30 (USP30), transcript variant X10, mRNA	USP30
NC_045512.2	25698	ORF3a	XM_006719653.3	3492	20	AAAGATAGAGAAAAGGGGCT	PREDICTED: Homo sapiens ubiquitin specific peptidase 30 (USP30), transcript variant X9, mRNA	USP30
NC_045512.2	25698	ORF3a	NM_032663.5	3413	20	AAAGATAGAGAAAAGGGGCT	Homo sapiens ubiquitin specific peptidase 30 (USP30), transcript variant 1, mRNA	USP30
NC_045512.2	25698	ORF3a	XM_011538894.2	3123	20	AAAGATAGAGAAAAGGGGCT	PREDICTED: Homo sapiens ubiquitin specific peptidase 30 (USP30), transcript variant X13, mRNA	USP30
NC_045512.2	25698	ORF3a	XM_017020048.1	3525	20	AAAGATAGAGAAAAGGGGCT	PREDICTED: Homo sapiens ubiquitin specific peptidase 30 (USP30), transcript variant X1, mRNA	USP30
NC_045512.2	25698	ORF3a	XM_017020049.1	3513	20	AAAGATAGAGAAAAGGGGCT	PREDICTED: Homo sapiens ubiquitin specific peptidase 30 (USP30), transcript variant X2, mRNA	USP30
NC_045512.2	25698	ORF3a	XM_017020050.1	3625	20	AAAGATAGAGAAAAGGGGCT	PREDICTED: Homo sapiens ubiquitin specific peptidase 30 (USP30), transcript variant X4, mRNA	USP30
NC_045512.2	25698	ORF3a	XM_017020051.2	3482	20	AAAGATAGAGAAAAGGGGCT	PREDICTED: Homo sapiens ubiquitin specific peptidase 30 (USP30), transcript variant X5, mRNA	USP30
NC_045512.2	25698	ORF3a	XM_017020052.2	3529	20	AAAGATAGAGAAAAGGGGCT	PREDICTED: Homo sapiens ubiquitin specific peptidase 30 (USP30), transcript variant X6, mRNA	USP30
NC_045512.2	25698	ORF3a	XM_017020053.1	3257	20	AAAGATAGAGAAAAGGGGCT	PREDICTED: Homo sapiens ubiquitin specific peptidase 30 (USP30), transcript variant X8, mRNA	USP30
NC_045512.2	25698	ORF3a	XM_017020054.1	3132	20	AAAGATAGAGAAAAGGGGCT	PREDICTED: Homo sapiens ubiquitin specific peptidase 30 (USP30), transcript variant X12, mRNA	USP30
NC_045512.2	25698	ORF3a	XM_024449227.1	3504	20	AAAGATAGAGAAAAGGGGCT	PREDICTED: Homo sapiens ubiquitin specific peptidase 30 (USP30), transcript variant X3, mRNA	USP30
NC_045512.2	25698	ORF3a	XM_024449228.1	3329	20	AAAGATAGAGAAAAGGGGCT	PREDICTED: Homo sapiens ubiquitin specific peptidase 30 (USP30), transcript variant X11, mRNA	USP30

### Sheet: SARS-CoV
Source virus	Source pos	ORF	human target	target pos	len	sequence	Human transcript name	gene name
NC_004718.3	15256	orf1ab	NR_120611.1	3177	20	AGAGGCCATTATCCTAAGCA	Homo sapiens NUTM2B antisense RNA 1 (NUTM2B-AS1), transcript variant 1, long non-coding RNA	NUTM2B-AS1
NC_004718.3	19102	orf1ab	XR_001737678.1	591	20	AAACAAACAAACACCATCAG	PREDICTED: Homo sapiens uncharacterized LOC101927871 (LOC101927871), transcript variant X2, ncRNA	LOC101927871
NC_004718.3	19102	orf1ab	XR_426720.3	591	20	AAACAAACAAACACCATCAG	PREDICTED: Homo sapiens uncharacterized LOC101927871 (LOC101927871), transcript variant X1, ncRNA	LOC101927871
NC_004718.3	20547	orf1ab	NR_131938.1	369	20	TCAACATGTCCATCCTTACA	Homo sapiens LRP1 antisense RNA (LRP1-AS), transcript variant 1, long non-coding RNA	LRP1-AS
NC_004718.3	20792	orf1ab	XM_024453277.1	2157	20	CAGAGCCAGCACCAAAGTGA	PREDICTED: Homo sapiens uncharacterized LOC102724965 (LOC102724965), transcript variant X1, mRNA	LOC102724965
NC_004718.3	20792	orf1ab	XM_024453278.1	2145	20	CAGAGCCAGCACCAAAGTGA	PREDICTED: Homo sapiens uncharacterized LOC102724965 (LOC102724965), transcript variant X2, mRNA	LOC102724965
NC_004718.3	27270	sars7a	XR_001741902.2	1577	20	AAGAGAATAATTTTCATGTT	PREDICTED: Homo sapiens long intergenic non-protein coding RNA 2272 (LINC02272), transcript variant X1, ncRNA	LINC02272
NC_004718.3	27270	sars7a	XR_001741903.1	965	20	AAGAGAATAATTTTCATGTT	PREDICTED: Homo sapiens long intergenic non-protein coding RNA 2272 (LINC02272), transcript variant X2, ncRNA	LINC02272
NC_004718.3	27270	sars7a	XR_001741904.2	1596	20	AAGAGAATAATTTTCATGTT	PREDICTED: Homo sapiens long intergenic non-protein coding RNA 2272 (LINC02272), transcript variant X3, ncRNA	LINC02272
NC_004718.3	27270	sars7a	XR_001741908.2	1381	20	AAGAGAATAATTTTCATGTT	PREDICTED: Homo sapiens long intergenic non-protein coding RNA 2272 (LINC02272), transcript variant X7, ncRNA	LINC02272
NC_004718.3	27270	sars7a	XR_001741905.1	1605	20	AAGAGAATAATTTTCATGTT	PREDICTED: Homo sapiens long intergenic non-protein coding RNA 2272 (LINC02272), transcript variant X4, ncRNA	LINC02272

### Sheet: MERS-CoV
Source virus	Source pos	ORF	human target	target pos	len	sequence	Human transcript name	gene name
NC_019843.3	9467	orf1a/ab	NM_170606.3	5561	20	CAGCAGCAACAACAGCAATT	Homo sapiens lysine methyltransferase 2C (KMT2C), mRNA	KMT2C
NC_019843.3	9467	orf1a/ab	XM_005250025.4	5417	20	CAGCAGCAACAACAGCAATT	PREDICTED: Homo sapiens lysine methyltransferase 2C (KMT2C), transcript variant X2, mRNA	KMT2C
NC_019843.3	9467	orf1a/ab	XM_005250026.3	5451	20	CAGCAGCAACAACAGCAATT	PREDICTED: Homo sapiens lysine methyltransferase 2C (KMT2C), transcript variant X3, mRNA	KMT2C
NC_019843.3	9467	orf1a/ab	XM_005250027.4	5625	20	CAGCAGCAACAACAGCAATT	PREDICTED: Homo sapiens lysine methyltransferase 2C (KMT2C), transcript variant X5, mRNA	KMT2C
NC_019843.3	9467	orf1a/ab	XM_005250028.4	5625	20	CAGCAGCAACAACAGCAATT	PREDICTED: Homo sapiens lysine methyltransferase 2C (KMT2C), transcript variant X8, mRNA	KMT2C
NC_019843.3	9467	orf1a/ab	XM_005250031.4	5625	20	CAGCAGCAACAACAGCAATT	PREDICTED: Homo sapiens lysine methyltransferase 2C (KMT2C), transcript variant X20, mRNA	KMT2C
NC_019843.3	9467	orf1a/ab	XM_006716077.3	5625	20	CAGCAGCAACAACAGCAATT	PREDICTED: Homo sapiens lysine methyltransferase 2C (KMT2C), transcript variant X6, mRNA	KMT2C
NC_019843.3	9467	orf1a/ab	XM_006716078.3	5625	20	CAGCAGCAACAACAGCAATT	PREDICTED: Homo sapiens lysine methyltransferase 2C (KMT2C), transcript variant X14, mRNA	KMT2C
NC_019843.3	9467	orf1a/ab	XM_006716079.3	5625	20	CAGCAGCAACAACAGCAATT	PREDICTED: Homo sapiens lysine methyltransferase 2C (KMT2C), transcript variant X21, mRNA	KMT2C
NC_019843.3	9467	orf1a/ab	XM_011516450.2	5577	20	CAGCAGCAACAACAGCAATT	PREDICTED: Homo sapiens lysine methyltransferase 2C (KMT2C), transcript variant X12, mRNA	KMT2C
NC_019843.3	9467	orf1a/ab	XM_011516451.2	5505	20	CAGCAGCAACAACAGCAATT	PREDICTED: Homo sapiens lysine methyltransferase 2C (KMT2C), transcript variant X17, mRNA	KMT2C
NC_019843.3	9467	orf1a/ab	XM_011516452.2	5472	20	CAGCAGCAACAACAGCAATT	PREDICTED: Homo sapiens lysine methyltransferase 2C (KMT2C), transcript variant X19, mRNA	KMT2C
NC_019843.3	9467	orf1a/ab	XM_011516453.2	5625	20	CAGCAGCAACAACAGCAATT	PREDICTED: Homo sapiens lysine methyltransferase 2C (KMT2C), transcript variant X23, mRNA	KMT2C
NC_019843.3	9467	orf1a/ab	XM_011516454.2	4620	20	CAGCAGCAACAACAGCAATT	PREDICTED: Homo sapiens lysine methyltransferase 2C (KMT2C), transcript variant X24, mRNA	KMT2C
NC_019843.3	9467	orf1a/ab	XM_011516456.2	5577	20	CAGCAGCAACAACAGCAATT	PREDICTED: Homo sapiens lysine methyltransferase 2C (KMT2C), transcript variant X28, mRNA	KMT2C
NC_019843.3	9467	orf1a/ab	XM_017012480.1	5454	20	CAGCAGCAACAACAGCAATT	PREDICTED: Homo sapiens lysine methyltransferase 2C (KMT2C), transcript variant X1, mRNA	KMT2C
NC_019843.3	9467	orf1a/ab	XM_017012481.1	5414	20	CAGCAGCAACAACAGCAATT	PREDICTED: Homo sapiens lysine methyltransferase 2C (KMT2C), transcript variant X4, mRNA	KMT2C
NC_019843.3	9467	orf1a/ab	XM_017012482.1	5625	20	CAGCAGCAACAACAGCAATT	PREDICTED: Homo sapiens lysine methyltransferase 2C (KMT2C), transcript variant X9, mRNA	KMT2C
NC_019843.3	9467	orf1a/ab	XM_017012483.1	5625	20	CAGCAGCAACAACAGCAATT	PREDICTED: Homo sapiens lysine methyltransferase 2C (KMT2C), transcript variant X10, mRNA	KMT2C
NC_019843.3	9467	orf1a/ab	XM_017012484.1	5592	20	CAGCAGCAACAACAGCAATT	PREDICTED: Homo sapiens lysine methyltransferase 2C (KMT2C), transcript variant X11, mRNA	KMT2C
NC_019843.3	9467	orf1a/ab	XM_017012485.1	5574	20	CAGCAGCAACAACAGCAATT	PREDICTED: Homo sapiens lysine methyltransferase 2C (KMT2C), transcript variant X13, mRNA	KMT2C
NC_019843.3	9467	orf1a/ab	XM_017012486.1	5625	20	CAGCAGCAACAACAGCAATT	PREDICTED: Homo sapiens lysine methyltransferase 2C (KMT2C), transcript variant X16, mRNA	KMT2C
NC_019843.3	9467	orf1a/ab	XM_017012487.1	5593	20	CAGCAGCAACAACAGCAATT	PREDICTED: Homo sapiens lysine methyltransferase 2C (KMT2C), transcript variant X18, mRNA	KMT2C
NC_019843.3	9467	orf1a/ab	XM_017012488.1	5442	20	CAGCAGCAACAACAGCAATT	PREDICTED: Homo sapiens lysine methyltransferase 2C (KMT2C), transcript variant X22, mRNA	KMT2C
NC_019843.3	9467	orf1a/ab	XM_017012489.1	2132	20	CAGCAGCAACAACAGCAATT	PREDICTED: Homo sapiens lysine methyltransferase 2C (KMT2C), transcript variant X26, mRNA	KMT2C
NC_019843.3	9467	orf1a/ab	XM_017012490.2	1700	20	CAGCAGCAACAACAGCAATT	PREDICTED: Homo sapiens lysine methyltransferase 2C (KMT2C), transcript variant X27, mRNA	KMT2C
NC_019843.3	9467	orf1a/ab	XM_024446852.1	5622	20	CAGCAGCAACAACAGCAATT	PREDICTED: Homo sapiens lysine methyltransferase 2C (KMT2C), transcript variant X7, mRNA	KMT2C
NC_019843.3	9467	orf1a/ab	XM_024446853.1	5625	20	CAGCAGCAACAACAGCAATT	PREDICTED: Homo sapiens lysine methyltransferase 2C (KMT2C), transcript variant X15, mRNA	KMT2C
NC_019843.3	9467	orf1a/ab	XR_428183.3	5627	20	CAGCAGCAACAACAGCAATT	PREDICTED: Homo sapiens lysine methyltransferase 2C (KMT2C), transcript variant X25, misc_RNA	KMT2C
NC_019843.3	15455	orf1ab	NM_001039802.2	5281	21	TGCAGTGGTGGCATCTCCGCT	Homo sapiens cell division cycle 42 (CDC42), transcript variant 3, mRNA	CDC42
NC_019843.3	15455	orf1ab	NM_001791.4	5155	21	TGCAGTGGTGGCATCTCCGCT	Homo sapiens cell division cycle 42 (CDC42), transcript variant 1, mRNA	CDC42
NC_019843.3	21230	orf1ab	NM_005744.5	6146	20	TTAATAGTACCCAAGTAATT	Homo sapiens ariadne RBR E3 ubiquitin protein ligase 1 (ARIH1), mRNA	ARIH1
NC_019843.3	22581	S	NM_001012302.3	1680	20	TCAACACCTTCAGCCTGTTC	Homo sapiens anoctamin 9 (ANO9), transcript variant 1, mRNA	ANO9
NC_019843.3	22581	S	NM_001347882.2	1760	20	TCAACACCTTCAGCCTGTTC	Homo sapiens anoctamin 9 (ANO9), transcript variant 2, mRNA	ANO9
NC_019843.3	22581	S	XM_011520053.2	1776	20	TCAACACCTTCAGCCTGTTC	PREDICTED: Homo sapiens anoctamin 9 (ANO9), transcript variant X16, mRNA	ANO9
NC_019843.3	22581	S	XM_017017644.1	1810	20	TCAACACCTTCAGCCTGTTC	PREDICTED: Homo sapiens anoctamin 9 (ANO9), transcript variant X3, mRNA	ANO9
NC_019843.3	22581	S	XM_017017645.1	1762	20	TCAACACCTTCAGCCTGTTC	PREDICTED: Homo sapiens anoctamin 9 (ANO9), transcript variant X4, mRNA	ANO9
NC_019843.3	22581	S	XM_017017646.1	1699	20	TCAACACCTTCAGCCTGTTC	PREDICTED: Homo sapiens anoctamin 9 (ANO9), transcript variant X6, mRNA	ANO9
NC_019843.3	22581	S	XM_017017647.1	1651	20	TCAACACCTTCAGCCTGTTC	PREDICTED: Homo sapiens anoctamin 9 (ANO9), transcript variant X7, mRNA	ANO9
NC_019843.3	22581	S	XR_001747850.1	1926	20	TCAACACCTTCAGCCTGTTC	PREDICTED: Homo sapiens anoctamin 9 (ANO9), transcript variant X10, misc_RNA	ANO9
NC_019843.3	22581	S	XR_001747851.1	1945	20	TCAACACCTTCAGCCTGTTC	PREDICTED: Homo sapiens anoctamin 9 (ANO9), transcript variant X11, misc_RNA	ANO9
NC_019843.3	22581	S	XR_001747848.1	1810	20	TCAACACCTTCAGCCTGTTC	PREDICTED: Homo sapiens anoctamin 9 (ANO9), transcript variant X5, misc_RNA	ANO9
NC_019843.3	22581	S	XR_001747852.1	1568	20	TCAACACCTTCAGCCTGTTC	PREDICTED: Homo sapiens anoctamin 9 (ANO9), transcript variant X13, misc_RNA	ANO9
NC_019843.3	22581	S	XR_001747846.1	1680	20	TCAACACCTTCAGCCTGTTC	PREDICTED: Homo sapiens anoctamin 9 (ANO9), transcript variant X1, misc_RNA	ANO9
NC_019843.3	22581	S	XR_001747847.1	1674	20	TCAACACCTTCAGCCTGTTC	PREDICTED: Homo sapiens anoctamin 9 (ANO9), transcript variant X2, misc_RNA	ANO9
NC_019843.3	22581	S	XR_001747849.1	1684	20	TCAACACCTTCAGCCTGTTC	PREDICTED: Homo sapiens anoctamin 9 (ANO9), transcript variant X9, misc_RNA	ANO9
NC_019843.3	22581	S	XR_001747853.1	1776	20	TCAACACCTTCAGCCTGTTC	PREDICTED: Homo sapiens anoctamin 9 (ANO9), transcript variant X14, misc_RNA	ANO9
NC_019843.3	22581	S	XR_001747854.1	575	20	TCAACACCTTCAGCCTGTTC	PREDICTED: Homo sapiens anoctamin 9 (ANO9), transcript variant X17, misc_RNA	ANO9
NC_019843.3	22581	S	XR_001747855.1	462	20	TCAACACCTTCAGCCTGTTC	PREDICTED: Homo sapiens anoctamin 9 (ANO9), transcript variant X18, misc_RNA	ANO9
NC_019843.3	23098	S	NM_001161352.2	5065	20	AAGCCAGCCACCACCTTCAA	Homo sapiens potassium calcium-activated channel subfamily M alpha 1 (KCNMA1), transcript variant 3, mRNA	KCNMA1
NC_019843.3	23098	S	NM_001161353.2	5014	20	AAGCCAGCCACCACCTTCAA	Homo sapiens potassium calcium-activated channel subfamily M alpha 1 (KCNMA1), transcript variant 4, mRNA	KCNMA1
NC_019843.3	23098	S	NM_001271519.2	4981	20	AAGCCAGCCACCACCTTCAA	Homo sapiens potassium calcium-activated channel subfamily M alpha 1 (KCNMA1), transcript variant 6, mRNA	KCNMA1
NC_019843.3	23098	S	NM_001322836.2	4900	20	AAGCCAGCCACCACCTTCAA	Homo sapiens potassium calcium-activated channel subfamily M alpha 1 (KCNMA1), transcript variant 14, mRNA	KCNMA1
NC_019843.3	23098	S	NM_001322837.2	4984	20	AAGCCAGCCACCACCTTCAA	Homo sapiens potassium calcium-activated channel subfamily M alpha 1 (KCNMA1), transcript variant 15, mRNA	KCNMA1
NC_019843.3	23098	S	NM_002247.4	4891	20	AAGCCAGCCACCACCTTCAA	Homo sapiens potassium calcium-activated channel subfamily M alpha 1 (KCNMA1), transcript variant 2, mRNA	KCNMA1
NC_019843.3	23098	S	XM_006717826.2	4904	20	AAGCCAGCCACCACCTTCAA	PREDICTED: Homo sapiens potassium calcium-activated channel subfamily M alpha 1 (KCNMA1), transcript variant X26, mRNA	KCNMA1
NC_019843.3	23098	S	XM_011539774.2	5364	20	AAGCCAGCCACCACCTTCAA	PREDICTED: Homo sapiens potassium calcium-activated channel subfamily M alpha 1 (KCNMA1), transcript variant X6, mRNA	KCNMA1
NC_019843.3	23098	S	XM_011539777.2	5090	20	AAGCCAGCCACCACCTTCAA	PREDICTED: Homo sapiens potassium calcium-activated channel subfamily M alpha 1 (KCNMA1), transcript variant X9, mRNA	KCNMA1
NC_019843.3	23098	S	XM_011539778.2	5078	20	AAGCCAGCCACCACCTTCAA	PREDICTED: Homo sapiens potassium calcium-activated channel subfamily M alpha 1 (KCNMA1), transcript variant X9, mRNA	KCNMA1
NC_019843.3	23098	S	XM_011539779.2	5271	20	AAGCCAGCCACCACCTTCAA	PREDICTED: Homo sapiens potassium calcium-activated channel subfamily M alpha 1 (KCNMA1), transcript variant X12, mRNA	KCNMA1
NC_019843.3	23098	S	XM_011539782.2	4975	20	AAGCCAGCCACCACCTTCAA	PREDICTED: Homo sapiens potassium calcium-activated channel subfamily M alpha 1 (KCNMA1), transcript variant X21, mRNA	KCNMA1
NC_019843.3	23098	S	XM_011539783.2	4922	20	AAGCCAGCCACCACCTTCAA	PREDICTED: Homo sapiens potassium calcium-activated channel subfamily M alpha 1 (KCNMA1), transcript variant X23, mRNA	KCNMA1
NC_019843.3	23098	S	XM_017016209.2	5439	20	AAGCCAGCCACCACCTTCAA	PREDICTED: Homo sapiens potassium calcium-activated channel subfamily M alpha 1 (KCNMA1), transcript variant X3, mRNA	KCNMA1
NC_019843.3	23098	S	XM_017016214.2	5265	20	AAGCCAGCCACCACCTTCAA	PREDICTED: Homo sapiens potassium calcium-activated channel subfamily M alpha 1 (KCNMA1), transcript variant X14, mRNA	KCNMA1
NC_019843.3	23098	S	XM_017016215.2	5003	20	AAGCCAGCCACCACCTTCAA	PREDICTED: Homo sapiens potassium calcium-activated channel subfamily M alpha 1 (KCNMA1), transcript variant X17, mRNA	KCNMA1
NC_019843.3	23098	S	XM_017016218.1	4441	20	AAGCCAGCCACCACCTTCAA	PREDICTED: Homo sapiens potassium calcium-activated channel subfamily M alpha 1 (KCNMA1), transcript variant X29, mRNA	KCNMA1
NC_019843.3	23098	S	XM_024447986.1	4691	20	AAGCCAGCCACCACCTTCAA	PREDICTED: Homo sapiens potassium calcium-activated channel subfamily M alpha 1 (KCNMA1), transcript variant X30, mRNA	KCNMA1
NC_019843.3	25583	orf3	NR_045553.2	559	20	TTTGAGGATGCAGTGACCAA	Homo sapiens thrombospondin 3 (THBS3), transcript variant 4, non-coding RNA	THBS3
NC_019843.3	25583	orf3	XM_017002206.1	578	20	TTTGAGGATGCAGTGACCAA	PREDICTED: Homo sapiens thrombospondin 3 (THBS3), transcript variant X24, mRNA	THBS3
NC_019843.3	25583	orf3	XM_011509936.1	578	20	TTTGAGGATGCAGTGACCAA	PREDICTED: Homo sapiens thrombospondin 3 (THBS3), transcript variant X14, mRNA	THBS3

### Sheet: HCoV-229E
Source virus	Source pos	ORF	human target	target pos	len	sequence	Human transcript name	gene name
NC_002645.1	1888	HCoV229Egp1	NR_003580.2	796	20	GTTCAACACGTGAAGATTTA	Homo sapiens general transcription factor IIi pseudogene 4 (GTF2IP4), non-coding RNA	GTF2IP4
NC_002645.1	1888	HCoV229Egp1	NR_002206.3	789	20	GTTCAACACGTGAAGATTTA	Homo sapiens general transcription factor IIi pseudogene 1 (GTF2IP1), non-coding RNA	GTF2IP4
NC_002645.1	9372	HCoV229Egp1	NM_052957.4	2602	20	TATTATAGAAAAATTATGCA	Homo sapiens germ cell nuclear acidic peptidase (GCNA), mRNA	GCNA
NC_002645.1	9372	HCoV229Egp1	XM_006724716.3	2155	20	TATTATAGAAAAATTATGCA	PREDICTED: Homo sapiens germ cell nuclear acidic peptidase (GCNA), transcript variant X3, mRNA	GCNA
NC_002645.1	9372	HCoV229Egp1	XM_011531063.3	3356	20	TATTATAGAAAAATTATGCA	PREDICTED: Homo sapiens germ cell nuclear acidic peptidase (GCNA), transcript variant X1, mRNA	GCNA
NC_002645.1	9372	HCoV229Egp1	XM_011531064.1	2205	20	TATTATAGAAAAATTATGCA	PREDICTED: Homo sapiens germ cell nuclear acidic peptidase (GCNA), transcript variant X4, mRNA	GCNA
NC_002645.1	9372	HCoV229Egp1	XM_011531066.3	3275	20	TATTATAGAAAAATTATGCA	PREDICTED: Homo sapiens germ cell nuclear acidic peptidase (GCNA), transcript variant X5, mRNA	GCNA
NC_002645.1	9372	HCoV229Egp1	XM_011531067.3	3275	20	TATTATAGAAAAATTATGCA	PREDICTED: Homo sapiens germ cell nuclear acidic peptidase (GCNA), transcript variant X6, mRNA	GCNA
NC_002645.1	9372	HCoV229Egp1	XM_017029965.1	2256	20	TATTATAGAAAAATTATGCA	PREDICTED: Homo sapiens germ cell nuclear acidic peptidase (GCNA), transcript variant X2, mRNA	GCNA
NC_002645.1	16936	HCoV229Egp1	NM_001346201.2	16535	20	TTGGCATTACAGGCATGAGC	Homo sapiens SLIT-ROBO Rho GTPase activating protein 1 (SRGAP1), transcript variant 2, mRNA	SRGAP1
NC_002645.1	16936	HCoV229Egp1	NM_020762.4	16604	20	TTGGCATTACAGGCATGAGC	Homo sapiens SLIT-ROBO Rho GTPase activating protein 1 (SRGAP1), transcript variant 1, mRNA	SRGAP1
NC_002645.1	16936	HCoV229Egp1	XM_024450583.1	7230	20	TTGGCATTACAGGCATGAGC	PREDICTED: Homo sapiens cytochrome c oxidase copper chaperone COX11 (COX11), transcript variant X4, mRNA	COX11
NC_002645.1	16936	HCoV229Egp1	XM_024450584.1	7234	20	TTGGCATTACAGGCATGAGC	PREDICTED: Homo sapiens cytochrome c oxidase copper chaperone COX11 (COX11), transcript variant X5, mRNA	COX11
NC_002645.1	25074	M	XR_001742907.2	342	22	AACTGAAGAATAACAATGAATA	PREDICTED: Homo sapiens uncharacterized LOC107986455 (LOC107986455), ncRNA	LOC107986455

### Sheet: HCoV-OC43
Source virus	Source pos	ORF	human target	target pos	len	sequence	Human transcript name	gene name
NC_006213.1	849	orf1ab	NR_038844.1	1265	20	TCTTCAACTTTAAAATCATA	Homo sapiens long intergenic non-protein coding RNA 1829 (LINC01829), long non-coding RNA	LINC01829
NC_006213.1	5404	orf1ab	XR_001740441.1	223	20	CAAATCAACTTGACTAAACA	PREDICTED: Homo sapiens uncharacterized LOC107986018 (LOC107986018), ncRNA	LOC107986018
NC_006213.1	12038	orf1ab	XM_017019491.2	238	20	CCTCATCAAGATTTTTCTTA	PREDICTED: Homo sapiens slingshot protein phosphatase 1 (SSH1), transcript variant X3, mRNA	SSH1
NC_006213.1	13797	orf1ab	XR_923287.3	2611	20	TTCAACAAAATCATACCAAT	PREDICTED: Homo sapiens uncharacterized LOC105373593 (LOC105373593), transcript variant X1, ncRNA	LOC105373593
NC_006213.1	21968	gp2	NM_003463.4	5022	20	TTGATGGTGATTTTATAATT	Homo sapiens protein tyrosine phosphatase 4A1 (PTP4A1), mRNA	PTP4A1
NC_006213.1	23025	gp3	XR_001739570.1	4057	20	CACCAGTGTCTTTATTAAAA	PREDICTED: Homo sapiens uncharacterized LOC107985904 (LOC107985904), ncRNA	LOC107985904
